# Mosquito Sex Separation using Complementation of Selectable Traits and Engineered Neo-Sex Chromosomes

**DOI:** 10.1101/2025.03.30.646185

**Authors:** Doron SY Zaada, Or Toren, Flavia Krsticevic, Daniella A Haber, Denys Gildman, Noam Galpaz, Irina Häcker, Marc F Schetelig, Eric Marois, Yael Arien, Philippos A Papathanos

## Abstract

Effective and scalable sex separation remains a critical challenge for mosquito genetic control strategies. Genetic sexing strains (GSS) address this by genetically linking maleness with selectable traits, enabling efficient removal of females before release. Here, we describe a robust platform for the development of GSSs in the invasive *Aedes albopictus* mosquito by integrating a CRISPR-engineered selectable phenotype with sex conversion via *nix*, the male-determining factor. As a proof-of-concept, we disrupt the *yellow* gene to generate a vivid pigmentation marker, then rescue its function in males using *nix*-containing transgenes, creating a stable strain where all females are yellow and all engineered males are dark. The resulting GSS males are fertile, robust, and despite lacking the ancestral M locus, exhibit gene expression profiles closely resembling wild-type males. We benchmark sex separation based on pigmentation and discover that *yellow* mutant females exhibit slower larval development, enhancing protandry-based sorting. The GSS strain is compatible with existing size-based sex sorting systems, allowing for improved separation accuracy through the integration of natural and engineered sexually dimorphic traits. Additionally, we find that GSS females lay desiccation-sensitive eggs, reducing the risk of accidental female releases. Our approach is the first to engineer a sex-linked selectable trait by precisely targeting an endogenous gene and restoring its function in males, establishing a versatile platform for GSS development in *Aedes* mosquitoes.
