## Supplementary material for "Mosquito Sex Separation using Complementation of Selectable Traits and Engineered Neo-Sex Chromosomes": Table S3

### Sheet: Codevelopment
replicate	strain	trans	sex	phenotype	dayfromhatch	hfromhatch	freq
A	WT	NT	♂	WT	5	120	79
A	WT	NT	♀	WT	5	120	2
A	GSS	Trans	♂	WT	5	120	82
A	GSS	NT	♀	yellow	5	120	0
B	WT	NT	♂	WT	5	120	91
B	WT	NT	♀	WT	5	120	1
B	GSS	Trans	♂	WT	5	120	76
B	GSS	NT	♀	yellow	5	120	0
C	WT	NT	♂	WT	5	120	87
C	WT	NT	♀	WT	5	120	2
C	GSS	Trans	♂	WT	5	120	93
C	GSS	NT	♀	yellow	5	120	0
D	WT	NT	♂	WT	5	120	97
D	WT	NT	♀	WT	5	120	2
D	GSS	Trans	♂	WT	5	120	85
D	GSS	NT	♀	yellow	5	120	0
A	WT	NT	♂	WT	6	144	103
A	WT	NT	♀	WT	6	144	46
A	GSS	Trans	♂	WT	6	144	98
A	GSS	NT	♀	yellow	6	144	3
B	WT	NT	♂	WT	6	144	106
B	WT	NT	♀	WT	6	144	56
B	GSS	Trans	♂	WT	6	144	117
B	GSS	NT	♀	yellow	6	144	10
C	WT	NT	♂	WT	6	144	114
C	WT	NT	♀	WT	6	144	55
C	GSS	Trans	♂	WT	6	144	108
C	GSS	NT	♀	yellow	6	144	7
D	WT	NT	♂	WT	6	144	100
D	WT	NT	♀	WT	6	144	77
D	GSS	Trans	♂	WT	6	144	114
D	GSS	NT	♀	yellow	6	144	13
A	WT	NT	♂	WT	7	168	56
A	WT	NT	♀	WT	7	168	101
A	GSS	Trans	♂	WT	7	168	58
A	GSS	NT	♀	yellow	7	168	52
B	WT	NT	♂	WT	7	168	59
B	WT	NT	♀	WT	7	168	102
B	GSS	Trans	♂	WT	7	168	49
B	GSS	NT	♀	yellow	7	168	63
C	WT	NT	♂	WT	7	168	51
C	WT	NT	♀	WT	7	168	97
C	GSS	Trans	♂	WT	7	168	43
C	GSS	NT	♀	yellow	7	168	57
D	WT	NT	♂	WT	7	168	57
D	WT	NT	♀	WT	7	168	85
D	GSS	Trans	♂	WT	7	168	24
D	GSS	NT	♀	yellow	7	168	64
A	WT	NT	♂	WT	8	192	34
A	WT	NT	♀	WT	8	192	77
A	GSS	Trans	♂	WT	8	192	19
A	GSS	NT	♀	yellow	8	192	75
B	WT	NT	♂	WT	8	192	38
B	WT	NT	♀	WT	8	192	83
B	GSS	Trans	♂	WT	8	192	18
B	GSS	NT	♀	yellow	8	192	65
C	WT	NT	♂	WT	8	192	35
C	WT	NT	♀	WT	8	192	85
C	GSS	Trans	♂	WT	8	192	26
C	GSS	NT	♀	yellow	8	192	70
D	WT	NT	♂	WT	8	192	27
D	WT	NT	♀	WT	8	192	60
D	GSS	Trans	♂	WT	8	192	28
D	GSS	NT	♀	yellow	8	192	68
A	WT	NT	♂	WT	9	216	20
A	WT	NT	♀	WT	9	216	49
A	GSS	Trans	♂	WT	9	216	15
A	GSS	NT	♀	yellow	9	216	51
B	WT	NT	♂	WT	9	216	15
B	WT	NT	♀	WT	9	216	51
B	GSS	Trans	♂	WT	9	216	12
B	GSS	NT	♀	yellow	9	216	67
C	WT	NT	♂	WT	9	216	18
C	WT	NT	♀	WT	9	216	53
C	GSS	Trans	♂	WT	9	216	13
C	GSS	NT	♀	yellow	9	216	65
D	WT	NT	♂	WT	9	216	22
D	WT	NT	♀	WT	9	216	59
D	GSS	Trans	♂	WT	9	216	8
D	GSS	NT	♀	yellow	9	216	48
A	WT	NT	♂	WT	10	240	10
A	WT	NT	♀	WT	10	240	19
A	GSS	Trans	♂	WT	10	240	4
A	GSS	NT	♀	yellow	10	240	15
B	WT	NT	♂	WT	10	240	7
B	WT	NT	♀	WT	10	240	18
B	GSS	Trans	♂	WT	10	240	7
B	GSS	NT	♀	yellow	10	240	21
C	WT	NT	♂	WT	10	240	3
C	WT	NT	♀	WT	10	240	13
C	GSS	Trans	♂	WT	10	240	3
C	GSS	NT	♀	yellow	10	240	24
D	WT	NT	♂	WT	10	240	2
D	WT	NT	♀	WT	10	240	16
D	GSS	Trans	♂	WT	10	240	0
D	GSS	NT	♀	yellow	10	240	21
A	WT	NT	♂	WT	11	264	5
A	WT	NT	♀	WT	11	264	11
A	GSS	Trans	♂	WT	11	264	7
A	GSS	NT	♀	yellow	11	264	11
B	WT	NT	♂	WT	11	264	7
B	WT	NT	♀	WT	11	264	16
B	GSS	Trans	♂	WT	11	264	4
B	GSS	NT	♀	yellow	11	264	19
C	WT	NT	♂	WT	11	264	8
C	WT	NT	♀	WT	11	264	11
C	GSS	Trans	♂	WT	11	264	4
C	GSS	NT	♀	yellow	11	264	20
D	WT	NT	♂	WT	11	264	5
D	WT	NT	♀	WT	11	264	9
D	GSS	Trans	♂	WT	11	264	5
D	GSS	NT	♀	yellow	11	264	16

### Sheet: protandry
Tank	strain	Mean time for male pupation (days)	Mean time for female pupation (days)	Developmental delay (%)	SBM index
A	WT	6.55	7.74	0.181679	16.6
B	WT	6.47	7.75	0.197836	18
C	WT	6.44	7.68	0.192547	17.5
D	WT	6.36	7.59	0.193396	17.5
mean	WT	6.455	7.69	0.191365	17.4
A	GSS	6.39	8.27	0.29421	25.7
B	GSS	6.33	8.34	0.317536	27.4
C	GSS	6.25	8.42	0.3472	29.6
D	GSS	6.17	8.21	0.330632	28.4
mean	GSS	6.285	8.31	0.322196	27.8
