## Supplementary material for "Mosquito Sex Separation using Complementation of Selectable Traits and Engineered Neo-Sex Chromosomes": Table S4

### Sheet: data
dayfromhatch	population	replicate	sex	transgenic	phenotype	records
4.58	WT	A	m	NT	WT	1
4.58	WT	A	f	NT	WT	0
4.58	WT	B	m	NT	WT	0
4.58	WT	B	f	NT	WT	0
4.58	WT	C	m	NT	WT	0
4.58	WT	C	f	NT	WT	0
4.58	GSS	D	m	trans	WT	0
4.58	GSS	D	f	NT	yellow	0
4.58	GSS	A	m	trans	WT	2
4.58	GSS	A	f	NT	yellow	0
4.58	GSS	B	m	trans	WT	0
4.58	GSS	B	f	NT	yellow	0
5	WT	A	m	NT	WT	19
5	WT	A	f	NT	WT	2
5	WT	B	m	NT	WT	16
5	WT	B	f	NT	WT	0
5	WT	C	m	NT	WT	3
5	WT	C	f	NT	WT	0
5	GSS	D	m	trans	WT	44
5	GSS	D	f	NT	yellow	0
5	GSS	A	m	trans	WT	130
5	GSS	A	f	NT	yellow	0
5	GSS	B	m	trans	WT	75
5	GSS	B	f	NT	yellow	0
5.21	WT	A	m	NT	WT	49
5.21	WT	A	f	NT	WT	0
5.21	WT	B	m	NT	WT	45
5.21	WT	B	f	NT	WT	2
5.21	WT	C	m	NT	WT	29
5.21	WT	C	f	NT	WT	0
5.21	GSS	D	m	trans	WT	90
5.21	GSS	D	f	NT	yellow	0
5.21	GSS	A	m	trans	WT	78
5.21	GSS	A	f	NT	yellow	0
5.21	GSS	B	m	trans	WT	92
5.21	GSS	B	f	NT	yellow	0
5.58	WT	A	m	NT	WT	140
5.58	WT	A	f	NT	WT	39
5.58	WT	B	m	NT	WT	142
5.58	WT	B	f	NT	WT	12
5.58	WT	C	m	NT	WT	134
5.58	WT	C	f	NT	WT	12
5.58	GSS	D	m	trans	WT	238
5.58	GSS	D	f	NT	yellow	9
5.58	GSS	A	m	trans	WT	193
5.58	GSS	A	f	NT	yellow	26
5.58	GSS	B	m	trans	WT	226
5.58	GSS	B	f	NT	yellow	8
5.92	WT	A	m	NT	WT	90
5.92	WT	A	f	NT	WT	51
5.92	WT	B	m	NT	WT	92
5.92	WT	B	f	NT	WT	40
5.92	WT	C	m	NT	WT	104
5.92	WT	C	f	NT	WT	31
5.92	GSS	D	m	trans	WT	99
5.92	GSS	D	f	NT	yellow	18
5.92	GSS	A	m	trans	WT	72
5.92	GSS	A	f	NT	yellow	28
5.92	GSS	B	m	trans	WT	124
5.92	GSS	B	f	NT	yellow	20
6.54	WT	A	m	NT	WT	107
6.54	WT	A	f	NT	WT	128
6.54	WT	B	m	NT	WT	162
6.54	WT	B	f	NT	WT	108
6.54	WT	C	m	NT	WT	126
6.54	WT	C	f	NT	WT	103
6.54	GSS	D	m	trans	WT	117
6.54	GSS	D	f	NT	yellow	90
6.54	GSS	A	m	trans	WT	83
6.54	GSS	A	f	NT	yellow	108
6.54	GSS	B	m	trans	WT	152
6.54	GSS	B	f	NT	yellow	98
7.54	WT	A	m	NT	WT	73
7.54	WT	A	f	NT	WT	184
7.54	WT	B	m	NT	WT	122
7.54	WT	B	f	NT	WT	183
7.54	WT	C	m	NT	WT	137
7.54	WT	C	f	NT	WT	142
7.54	GSS	D	m	trans	WT	64
7.54	GSS	D	f	NT	yellow	184
7.54	GSS	A	m	trans	WT	43
7.54	GSS	A	f	NT	yellow	152
7.54	GSS	B	m	trans	WT	89
7.54	GSS	B	f	NT	yellow	184
8.63	WT	A	m	NT	WT	40
8.63	WT	A	f	NT	WT	169
8.63	WT	B	m	NT	WT	60
8.63	WT	B	f	NT	WT	218
8.63	WT	C	m	NT	WT	80
8.63	WT	C	f	NT	WT	208
8.63	GSS	D	m	trans	WT	10
8.63	GSS	D	f	NT	yellow	112
8.63	GSS	A	m	trans	WT	13
8.63	GSS	A	f	NT	yellow	123
8.63	GSS	B	m	trans	WT	39
8.63	GSS	B	f	NT	yellow	117
9.79	WT	A	m	NT	WT	11
9.79	WT	A	f	NT	WT	39
9.79	WT	B	m	NT	WT	18
9.79	WT	B	f	NT	WT	65
9.79	WT	C	m	NT	WT	18
9.79	WT	C	f	NT	WT	92
9.79	GSS	D	m	trans	WT	1
9.79	GSS	D	f	NT	yellow	27
9.79	GSS	A	m	trans	WT	5
9.79	GSS	A	f	NT	yellow	25
9.79	GSS	B	m	trans	WT	7
9.79	GSS	B	f	NT	yellow	52
10.67	WT	A	m	NT	WT	7
10.67	WT	A	f	NT	WT	45
10.67	WT	B	m	NT	WT	18
10.67	WT	B	f	NT	WT	72
10.67	WT	C	m	NT	WT	7
10.67	WT	C	f	NT	WT	90
10.67	GSS	D	m	trans	WT	0
10.67	GSS	D	f	NT	yellow	14
10.67	GSS	A	m	trans	WT	1
10.67	GSS	A	f	NT	yellow	9
10.67	GSS	B	m	trans	WT	9
10.67	GSS	B	f	NT	yellow	54

### Sheet: summary
Tank	Strain	Total seed	Mean time for male pupation (days)	Mean time for female pupation (days)	Developmental delay (%)	SBM index	Recoverd males	Recovered females	Total recovery	Male_recovery on female contamination = 0.1%	Male_recovery on female contamination = 1.0%	Male_recovery on female contamination = 10%	female_contamination on male recovery <= 12.5%	female_contamination on male recovery <= 17%	female_contamination male recovery <= 25%	female_contamination on male recovery <= 33%	female_contamination on male recovery <= 50%	female_contamination on male recovery <= 66%	female_contamination on male recovery <= 75%	female_contamination on male recovery <= 100%
A	WT	1500	6.42	7.72	0.202492	18.5	537	657	1194	0.006358	0.046816	0.081019	0.03057	0.049795	0.091476	0.133157	0.211133	0.29545	0.34791	0.550251
B	WT	1500	6.69	8.12	0.213752	19.3	675	700	1375	0.014325	0.036585	0.354352	0.03714	0.04415	0.056612	0.083882	0.182795	0.254118	0.30679	0.509091
C	WT	1500	6.78	8.33	0.228614	20.5	638	678	1316	0.021875	0.054168	0.336106	0.024023	0.038467	0.064146	0.097379	0.188711	0.284278	0.318402	0.515198
mean	WT	-	6.63	8.05667	0.214953	19.4333	616.667	678.333	1295	0.014186	0.0458563	0.257159	0.0305777	0.0441373	0.0707447	0.104806	0.194213	0.277949	0.324367	0.524847
D	GSS	1500	5.95	7.74	0.30084	26.1	663	454	1117	0.109456	0.289134	0.782712	0	0	0.003151	0.008416	0.019602	0.043889	0.079287	0.402679
E	GSS	1500	5.82	7.57	0.300687	26.2	620	471	1091	0.19262	0.26168	0.760307	0	0	0	0	0.031402	0.064177	0.096319	0.431714
F	GSS	1500	6.17	8.04	0.303079	26.4	813	533	1346	0.118478	0.291788	0.720786	0	0	0.0032	0.008941	0.023372	0.065174	0.116737	0.395988
mean	GSS	-	5.98	7.78333	0.301536	26.2333	698.667	486	1184.67	0.140185	0.280867	0.754602	0	0	0.002117	0.00578567	0.024792	0.0577467	0.0974477	0.410127
