## Supplementary material for "Mosquito Sex Separation using Complementation of Selectable Traits and Engineered Neo-Sex Chromosomes": Table S5

### Sheet: Summary
	Mating design (total ♀)	First mating → Sequential mating			Transgenics (%)	Sequential insemination
	Bulk exposure (n=50)	Pseudomale → True male			35.4±0.8%	0 / 2604
		True male → Pseudomale			65.3±1.6%	0 / 2664
	Single female (n=20)	Pseudomale → True male			48.6±1.9%	21 / 560
		True male → Pseudomale			47.9±3.3%	30 / 704
	Transgenic L2 offspring profiles from females mated with pseudomales or true-males and sequentially exposed to males from the opposing group. Transgenic rates are presented as mean percentage ± SE. Evidence of sequential insemination is indicated by the number of transgenic larvae from the sequential male group relative to the total number of larvae screened.

### Sheet: Bulk
Cage ID	P1 (marker)	P2 (marker)	Ovitank	RFP L2	GFP L2	No marker L2	Total L2	%RFP	%GFP
1	GSS (eGFP)	True male (dsRED)	A	0	473	275	748	0	0.367647
1	GSS (eGFP)	True male (dsRED)	B	0	591	302	893	0	0.338186
1	GSS (eGFP)	True male (dsRED)	C	0	622	341	963	0	0.354102
2	True male (dsRED)	GSS (eGFP)	A	626	0	304	930	0.673118	0
2	True male (dsRED)	GSS (eGFP)	B	605	0	305	910	0.664835	0
2	True male (dsRED)	GSS (eGFP)	C	512	0	312	824	0.621359	0

### Sheet: Single
Female ID	P1 (marker)	RFP L2	GFP L2	NM L2	Total L2	%GFP	%RFP	% Trans	Dual insemination
1	GSS (eGFP)	7	3	14	24	0.125	0.291667	0.416667	TRUE
2	GSS (eGFP)	0	6	9	15	0.4	0	0.4	FALSE
3	GSS (eGFP)	0	12	13	25	0.48	0	0.48	FALSE
4	GSS (eGFP)	0	8	9	17	0.470588	0	0.470588	FALSE
5	GSS (eGFP)	0	5	12	17	0.294118	0	0.294118	FALSE
6	GSS (eGFP)	0	4	3	7	0.571429	0	0.571429	FALSE
7	GSS (eGFP)	0	2	4	6	0.333333	0	0.333333	FALSE
8	GSS (eGFP)	0	15	13	28	0.535714	0	0.535714	FALSE
9	GSS (eGFP)	0	2	2	4	0.5	0	0.5	FALSE
10	GSS (eGFP)	14	2	21	37	0.0540541	0.378378	0.432432	TRUE
11	GSS (eGFP)	7	0	6	13	0	0.538462	0.538462	FALSE
12	GSS (eGFP)	0	13	9	22	0.590909	0	0.590909	FALSE
13	GSS (eGFP)	17	0	27	44	0	0.386364	0.386364	FALSE
14	GSS (eGFP)	0	27	18	45	0.6	0	0.6	FALSE
15	GSS (eGFP)	0	40	28	68	0.588235	0	0.588235	FALSE
16	GSS (eGFP)	0	39	33	72	0.541667	0	0.541667	FALSE
17	GSS (eGFP)	4	0	3	7	0	0.571429	0.571429	FALSE
18	GSS (eGFP)	0	24	22	46	0.521739	0	0.521739	FALSE
19	GSS (eGFP)	0	7	7	14	0.5	0	0.5	FALSE
20	GSS (eGFP)	0	23	26	49	0.469388	0	0.469388	FALSE
21	True male (dsRED)	0	9	20	29	0.310345	0	0.310345	FALSE
22	True male (dsRED)	0	20	20	40	0.5	0	0.5	FALSE
23	True male (dsRED)	12	0	13	25	0	0.48	0.48	FALSE
24	True male (dsRED)	15	0	5	20	0	0.75	0.75	FALSE
25	True male (dsRED)	20	0	12	32	0	0.625	0.625	FALSE
26	True male (dsRED)	12	0	16	28	0	0.428571	0.428571	FALSE
27	True male (dsRED)	23	0	18	41	0	0.560976	0.560976	FALSE
28	True male (dsRED)	33	0	28	61	0	0.540984	0.540984	FALSE
29	True male (dsRED)	19	0	17	36	0	0.527778	0.527778	FALSE
30	True male (dsRED)	25	0	30	55	0	0.454545	0.454545	FALSE
31	True male (dsRED)	8	0	8	16	0	0.5	0.5	FALSE
32	True male (dsRED)	0	0	9	9	0	0	0	FALSE
33	True male (dsRED)	38	0	30	68	0	0.558824	0.558824	FALSE
34	True male (dsRED)	7	0	10	17	0	0.411765	0.411765	FALSE
35	True male (dsRED)	5	0	8	13	0	0.384615	0.384615	FALSE
36	True male (dsRED)	2	30	33	65	0.461538	0.0307692	0.492308	TRUE
37	True male (dsRED)	13	0	20	33	0	0.393939	0.393939	FALSE
38	True male (dsRED)	24	0	17	41	0	0.585366	0.585366	FALSE
39	True male (dsRED)	0	43	29	72	0.597222	0	0.597222	FALSE
40	True male (dsRED)	1	0	2	3	0	0.333333	0.333333	FALSE
