## Supplementary material for "Mosquito Sex Separation using Complementation of Selectable Traits and Engineered Neo-Sex Chromosomes": Table S6 - primers list

### Sheet: primers list
Section	Primer ID	Purpose	Target	Orientation	sequence 5'-3'
yellow allele identification	p01	genotyping	yellow exon 1	Fwd	GCGGTCGAGATTGTGTGTTG
	p02	genotyping	yellow exon 1	Rev	ACGATCGCACCAACTTCACT
	p03	ampicon analysis	yellow exon 1 Illumina adaptor	Fwd	TACGGTAGCAGAGACTTGGTCTACGATCGCACCAACTTCACT
	p04	ampicon analysis	yellow exon 1Illumina adaptor	Rev	ACACTGACGACATGGTTCTACAGCGGTCGAGATTGTGTGTTG
yellow CDS cloning	p05	genomic amplification	yellow 5' & 1st exon	Fwd	ACGGCGCTTAGACTAAACTTGT
	p06	genomic amplification	yellow 5' & 1st exon	Rev	ATCCTTCCATCTTGGCACCG
	p07	genomic amplification	yellow 2nd exon & 3'	Fwd	GGTATCCCATCTACCCTGAACTA
	p08	genomic amplification	yellow 2nd exon & 3'	Rev	CGCAAGTCACAGTCATCGGT
En-YR construct cloning	p09	gibson cloning	EN-Y plasmid: yellow5'UTR & 1st exon	Fwd	ctactgcaggaaccggtaggCTCGAGTATACGGCGCTTAGACTAAAC
	p10	gibson cloning	EN-Y plasmid: yellow5'UTR & 1st exon	Rev	atgggataccATCCTTCCATCTTGGCACCG
	p11	gibson cloning	EN-Y plasmid: yellow 2nd exon & 3'UTR	Fwd	tggaaggatgGGTATCCCATCTACCCTGAACTAC
	p12	gibson cloning	EN-Y plasmid: yellow 2nd exon & 3'UTR	Rev	gattaattaatacgcgttggGCAAGTCACAGTCATCGG
	p13	gibson cloning	EN-Y plasmid: Cloning vector	Fwd	CCAACGCGTATTAATTAATCCATGATG
	p14	gibson cloning	EN-Y plasmid: Cloning vector	Rev	TTCCTGCAGTAGGAAGACGAAT
Hs-YR construct cloning	p15	genomic amplification	HSP 83 promoter	Fwd	CGCGAGCCGTTATAGAGGAG
	p16	genomic amplification	HSP 83 promoter	Rev	CTGGAATTGGGAAAATTGAACGGAAT
	p17	gibson cloning	Hs-Y plasmid: Cloning vector HSP 83 promoter	Fwd	cctattcgtcttcctactgcaggaaCGCGAGCCGTTATAGAGG
	p18	gibson cloning	Hs-Y plasmid: yellowCDS HSP 83 promoter	Rev	cgacttccacatCTGGAATTGGGAAAATTGAAC
	p19	gibson cloning	Hs-Y plasmid: HSP 83 promoter yellowCDS	Fwd	ttcccaattccagATGTGGAAGTCGGTGGTC
	p20	gibson cloning	Hs-Y plasmid: p10 terminator yellowCDS	Rev	tgttattttaaaaacgattcattCTAGTACAGCTGCTGCTTCCA
	p21	gibson cloning	Hs-Y plasmid: yellowCDS p10 terminator	Fwd	ggaagcagcagctgtactagAATGAATCGTTTTTAAAATAACA
	p22	gibson cloning	Hs-Y plasmid: Cloning vector p10 terminator	Rev	atggattaattaatacgcgttggcgcgcctGTTAACTCGAATCGCTATCCAAGC
YRN cloning	p23	gibson cloning	YRN plasmid: HS-y phiC31_attb	Fwd	atagcgattcgagttaacaggAACCCCTTGTGTCATGTC
	p24	gibson cloning	YRN plasmid: HS-y Nix terminator	Rev	ggattaattaatacgcgttggGTTTGGACAAACCACAAC
Endogenous element validation	p25	genotyping	yellow 5' UTR	Fwd	GAACAGCATTGACTTGGGCTTA
	p26	genotyping	yellow 134 sgRNA cleavage site	Rev	TAGTCCCCACTGGCCA
	p27	genotyping	yellow exon 2	Rev	GACCGTTCTGACAGTCTC
	p28	genotyping	HSP83 promoter	Fwd	CCCAATCACCATAGGACCATTTC
	p29	genotyping	yellow exon 1	Rev	GACCGTTCTGACAGTCTC
	p30	genotyping	Nix exon 1	Fwd	AAATGGCGTAGGGTTCTCGAA
	p31	genotyping	SV40 terminator	Rev	GTTTGGACAAACCACAACTAGAATG
	p32	genotyping	Exogenous Nix terminator	Rev	CCAGGGTGAAAATCGCTTTATGC
Validation of M associate genes	p33	genotyping	LOC109402953	Fwd	ATCAACGATGTGGTGACCCC
	p34	genotyping	LOC109402953	Rev	ACCAGGGTGTTGTCTGCAAA
	p35	genotyping	LOC109432934	Fwd	ACACGAGAAATCGCCCAGTT
	p36	genotyping	LOC109432934	Rev	TACCGCCATCTACCCTGTGA
	p37	genotyping	LOC115263956	Fwd	AGCCCAAATGAGCAGTCGAA
	p38	genotyping	LOC115263956	Rev	ACAGTGGTTTGTCCGATCCC
	p39	genotyping	LOC134284628	Fwd	TCATACGCGGGCATGAATGA
	p40	genotyping	LOC134284628	Rev	GAATAACGTGCCCAGACCCA
	p41	genotyping	LOC134285028	Fwd	ACGTGACTCAAAAGGCCAGT
	p42	genotyping	LOC134285028	Rev	TGGCGGTAGTGTTAAAGCGT
	p43	genotyping	LOC134285312	Fwd	GTGGCCAAAAGTTCGAGCTG
	p44	genotyping	LOC134285312	Rev	CCTGTGGTTTTCGAGTGACAAG
	p45	genotyping	LOC134285501	Fwd	GTCAATCAGCGCACATCGTC
	p46	genotyping	LOC134285501	Rev	GAGCACTGCATCAACAACGG
	p47	genotyping	LOC134287234	Fwd	CCAGATCTCGATTCCTGGGC
	p48	genotyping	LOC134287234	Rev	TTCTTCGATCGCAGCAAGGT
	p49	genotyping	LOC134289344	Fwd	CGGGTCGAGTTCCTATCGTG
	p50	genotyping	LOC134289344	Rev	GTCGACACCCACTGGACATT
	p51	genotyping	LOC134291881	Fwd	TCCTGGGGTAATTCCTGGTTG
	p52	genotyping	LOC134291881	Rev	ACATTCGTCAGGAGGTGCAG
